# Parameter Estimation and Model Selection for the Quantitative Analysis of Oncolytic Virus Therapy in Zebrafish^⋆^

**DOI:** 10.1101/2025.04.23.649270

**Authors:** Yuhong Liu, Dilan Pathirana, Jan Hasenauer

## Abstract

Oncolytic virus therapy (OVT) is emerging as a potent alternative to conventional cancer treatments by employing engineered viruses that selectively infect and lyse tumor cells while sparing normal tissues. Although mathematical models have been developed to elucidate the dynamics of OVT and inform personalized therapies, they are often specific to certain organisms. Mathematical models tailored to more recently developed animal models of OVT, such as zebrafish, are not yet available. Here, we introduce the first mathematical model of OVT trained on zebrafish data from published studies to bridge the gap. We explore a variety of mathematical model structures and perform parameter estimation and model selection. The selected model effectively captures the observed tumor dynamics, i.e. delayed tumor shrinkage, and provides valuable insights into the underlying mechanisms of OVT in zebrafish. Our work establishes the groundwork for advancing experimental studies in zebrafish, contributing to the design of more effective cancer treatment strategies in the future.
