## Supplementary material for "Parameter Estimation and Model Selection for the Quantitative Analysis of Oncolytic Virus Therapy in Zebrafish^⋆^": All additional figures and results, together with all SBML and PEtab files, and the code and instructions to perform all analyses: data.csv

tumor_vol_vvDD_1		tumor_vol_vvDD_2		tumor_vol_vvDD_3		tumor_vol_vvDD_4		tumor_vol_vvDD_5		tumor_vol_vvDD_6		tumor_vol_vvDD_7		tumor_vol_vvDD_8		tumor_vol_vvDD_9		tumor_vol_vvDD_10		tumor_vol_pbs_1		tumor_vol_pbs_2		tumor_vol_pbs_3		tumor_vol_pbs_4		tumor_vol_pbs_5		tumor_vol_pbs_6		tumor_vol_pbs_7		tumor_vol_pbs_8		tumor_vol_pbs_9		tumor_vol_pbs_10		tumor_vol_vvDD		tumor_vol_pbs
X	Y	X	Y	X	Y	X	Y	X	Y	X	Y	X	Y	X	Y	X	Y	X	Y	X	Y	X	Y	X	Y	X	Y	X	Y	X	Y	X	Y	X	Y	X	Y	X	Y	X	Y	X	Y
3.0135200750134112	1585933.2654588148	3.00781987797024	1676075.9163740799	3.00781987797024	1788754.2300181538	3.00781987797024	1946503.8691198677	3.0135200750134112	2994412.1860097945	3.00781987797024	3569071.5855945945	3.0021196809270694	3715553.3933319002	3.00781987797024	3805696.0442471653	3.00781987797024	4357819.781103149	2.9964194838838982	4436694.600654006	3.0021385853898526	1225622.8464351073	2.992607827988614	1300773.8824542314	3.0021385853898526	1432176.665347904	3.0021385853898526	1939172.4026793316	3.0021385853898526	2220836.7011967897	3	2308506.0429208204	2.9973732066892325	3319347.743622102	3.0021385853898526	3460159.614673592	2.9973732066892325	4370894.458087273	2.9973732066892325	4718280.426258802	2.9941627178828583	2993850.0447268933	2.9941627178828583	2619177.3742852136
3.999654163481999	2385949.2923317775	3.999654163481999	2870466.0410013124	4.00535436052517	1878896.8809334189	4.00535436052517	2893001.7037301213	3.999654163481999	3704285.561967492	4.00535436052517	3253572.307391174	4.00535436052517	5518406.411637157	4.00535436052517	4673319.059306562	4.00535436052517	5202907.133433737	3.999654163481999	3400054.11512848	4.002868112519909	1784693.0199503228	4.012398869921148	1136824.5769456923	4.007633491220529	1812839.171594821	4.002868112519909	3221180.9423893467	4.007633491220529	3390159.2432925776	4.002159827213822	2917007.490464598	4.002868112519909	4723390.534482449	3.998102733819291	4929964.631602488	3.998102733819291	3812696.2474832386	4.007633491220529	4817258.355781026	2.9941627178828583	3344350.2848174945	2.9941627178828583	3005936.2599024326
5.014289237166442	1428183.6263571084	5.014289237166442	1698611.5791028962	4.997188646036928	1033809.5286028311	5.0028888430801	3107090.499653876	4.997188646036928	1022541.6972384229	5.0028888430801	2859198.2096369043	5.025689631252784	3366250.6210352555	5.008589040123271	3929642.1892556474	5.008589040123271	3974713.51471328	4.997188646036928	3512732.4287725613	5.013128397051206	2278000.9673969746	5.017893775751826	1207656.354823403	5.027424533153063	1686445.1058886051	5.008363018350588	4390503.484485142	5.013128397051206	4005541.9983040467	5.012958963282937	2708450.898396209	5.003597639649968	4916297.11992497	5.008363018350588	4766055.882508412	5.008363018350588	4916276.8417177275	5.013128397051206	5592250.879952386	2.9941627178828583	2643349.804636292	2.9941627178828583	2232418.488668002
6.00042332563503	1247898.3245265782	6.0061235226782	1225362.661797762	6.017523916764542	774649.4072214514	6.011823719721372	684506.7563061863	6.00042332563503	887327.7208655328	6.0061235226782	1484522.783179149	6.00042332563503	2712716.4018995985	6.00042332563503	1631004.5909164473	5.9947231285918585	2757787.727357231	6.00042332563503	1191559.167704545	6.028154060283121	2151627.1798980013	6.0090925454806445	1550824.4558897093	6.023388681582503	1578930.0511197373	6.013857924181265	3832284.9956738725	6.013857924181265	4442557.642461695	6.006479481641469	3368052.9387436286	6.018623302881883	5860247.666792326	6.018623302881883	5062198.820992865	6.023388681582503	4433128.276096635	6.0090925454806445	6141952.521724254	3.9944582283069963	3571987.7821318656	3.9944582283069963	3245659.9723923355
6.9865574141036175	177454.34490783513	6.980857217060446	357739.6467383653	6.9865574141036175	267596.9958231002	6.9865574141036175	188722.17627224326	6.980857217060446	673238.9249417782	6.975157020017275	921131.2149587572	6.975157020017275	2070450.0141283497	6.975157020017275	1214094.8304333538	6.980857217060446	2216931.8218656555	6.980857217060446	1315505.312713027	7.005056693910083	2476078.4956848472	6.9955259365088445	1462127.5774364844	6.990760557808224	1743812.1541611701	7.000291315209463	5264575.329214908	7.000291315209463	4766968.401834071	6.982721382289416	3602196.590230234	6.990760557808224	5377281.605036363	7.000291315209463	5968736.07550855	7.005056693910083	5161278.141551271	7.000291315209463	6588397.532246955	4.002725133351824	3958730.1339389905	3.9944582283069963	3668677.5035361685
																																								3.9944582283069963	3185228.8965146467	3.9944582283069963	2822642.4412485138
																																								5.003020643775962	2590987.228082359	4.994753738731134	3642504.482164245
																																								5.003020643775962	2965659.898524031	5.003020643775962	4125936.555375673
																																								5.003020643775962	2240486.9879917577	5.003020643775962	3159039.341332644
																																								5.995049249155272	1452898.9443710297	5.995049249155272	3845969.5491275415
																																								5.995049249155272	1694623.247881785	5.995049249155272	4365676.80167567
																																								5.995049249155272	1235347.0712113455	5.995049249155272	3314176.081403874
																																								7.003611664624238	931174.5669919625	7.003611664624238	4242797.525089353
																																								7.003611664624238	1172898.8705027178	6.99534475957941	4810866.172149725
																																								7.003611664624238	689450.2634812072	6.99534475957941	3662675.7304736227
