## Supplementary material for "Parameter Estimation and Model Selection for the Quantitative Analysis of Oncolytic Virus Therapy in Zebrafish^⋆^": All additional figures and results, together with all SBML and PEtab files, and the code and instructions to perform all analyses: measurements_scaled.tsv

observableId	simulationConditionId	measurement	time
tumor_num	vvDD	451.73401707247393	0
tumor_num	vvDD	477.41006706423315	0
tumor_num	vvDD	509.5051295539299	0
tumor_num	vvDD	554.4382170395085	0
tumor_num	vvDD	852.9222981937005	0
tumor_num	vvDD	1016.607116891161	0
tumor_num	vvDD	1058.3306981277697	0
tumor_num	vvDD	1084.006748119529	0
tumor_num	vvDD	1241.2725543190497	0
tumor_num	vvDD	1263.7390980618388	0
tumor_num	vvDD	679.6089607493324	1
tumor_num	vvDD	817.6177294550338	1
tumor_num	vvDD	535.1811795456891	1
tumor_num	vvDD	824.0367419529714	1
tumor_num	vvDD	1055.1211918788	1
tumor_num	vvDD	926.740941920006	1
tumor_num	vvDD	1571.8516979629405	1
tumor_num	vvDD	1331.1387292902025	1
tumor_num	vvDD	1481.9855229917855	1
tumor_num	vvDD	968.4645231566146	1
tumor_num	vvDD	406.80092958689744	2
tumor_num	vvDD	483.82907956217286	2
tumor_num	vvDD	294.4682108729532	2
tumor_num	vvDD	885.0173606833995	2
tumor_num	vvDD	291.25870462398325	2
tumor_num	vvDD	814.4082232060639	2
tumor_num	vvDD	958.836004409705	2
tumor_num	vvDD	1119.3113168581956	2
tumor_num	vvDD	1132.1493418540751	2
tumor_num	vvDD	1000.5595856463136	2
tumor_num	vvDD	355.4488296033791	3
tumor_num	vvDD	349.0298171054393	3
tumor_num	vvDD	220.64956714664766	3
tumor_num	vvDD	194.97351715488847	3
tumor_num	vvDD	252.74462963634662	3
tumor_num	vvDD	422.84846083174693	3
tumor_num	vvDD	772.6846419694551	3
tumor_num	vvDD	464.5720420683534	3
tumor_num	vvDD	785.5226669653348	3
tumor_num	vvDD	339.40129835853173	3
tumor_num	vvDD	50.545735951247316	4
tumor_num	vvDD	101.89783593476568	4
tumor_num	vvDD	76.2217859430065	4
tumor_num	vvDD	53.75524220021722	4
tumor_num	vvDD	191.76401090591855	4
tumor_num	vvDD	262.3731483832563	4
tumor_num	vvDD	589.7427857781752	4
tumor_num	vvDD	345.8203108564694	4
tumor_num	vvDD	631.4663670147839	4
tumor_num	vvDD	374.7058670971985	4
tumor_num	ctrl	349.1039275702164	0
tumor_num	ctrl	370.50979635893606	0
tumor_num	ctrl	407.93829872021803	0
tumor_num	ctrl	552.3499369974998	0
tumor_num	ctrl	632.5786249293225	0
tumor_num	ctrl	657.550182543784	0
tumor_num	ctrl	945.4762838668787	0
tumor_num	ctrl	985.5848518293386	0
tumor_num	ctrl	1244.9967188123485	0
tumor_num	ctrl	1343.9454339282627	0
tumor_num	ctrl	508.3483427091911	1
tumor_num	ctrl	323.8108084590962	1
tumor_num	ctrl	516.3654354989194	1
tumor_num	ctrl	917.5146511614834	1
tumor_num	ctrl	965.6460879171242	1
tumor_num	ctrl	830.874501593137	1
tumor_num	ctrl	1345.400986797869	1
tumor_num	ctrl	1404.2411339513233	1
tumor_num	ctrl	1086.00067182176	1
tumor_num	ctrl	1372.138106771691	1
tumor_num	ctrl	648.8611786571674	2
tumor_num	ctrl	343.986388512792	2
tumor_num	ctrl	480.36360598998806	2
tumor_num	ctrl	1250.5821141492872	2
tumor_num	ctrl	1140.9304646390121	2
tumor_num	ctrl	771.4696645965797	2
tumor_num	ctrl	1400.3481076254745	2
tumor_num	ctrl	1357.553698058382	2
tumor_num	ctrl	1400.3423316220221	2
tumor_num	ctrl	1592.8854066549445	2
tumor_num	ctrl	612.8651251516885	3
tumor_num	ctrl	441.73369491093814	3
tumor_num	ctrl	449.7392356937657	3
tumor_num	ctrl	1091.5802911552485	3
tumor_num	ctrl	1265.4091150075299	3
tumor_num	ctrl	959.3493729329441	3
tumor_num	ctrl	1669.2210682609186	3
tumor_num	ctrl	1441.9064524540886	3
tumor_num	ctrl	1262.7232734028994	3
tumor_num	ctrl	1749.461308199642	3
tumor_num	ctrl	705.2811803647304	4
tumor_num	ctrl	416.469455817074	4
tumor_num	ctrl	496.70391975234486	4
tumor_num	ctrl	1499.550966893223	4
tumor_num	ctrl	1357.8136182136711	4
tumor_num	ctrl	1026.0423760760882	4
tumor_num	ctrl	1531.6539940728533	4
tumor_num	ctrl	1700.1226867227788	4
tumor_num	ctrl	1470.1280053147707	4
tumor_num	ctrl	1876.6258001727879	4
