## Supplementary material for "Parameter Estimation and Model Selection for the Quantitative Analysis of Oncolytic Virus Therapy in Zebrafish^⋆^": All additional figures and results, together with all SBML and PEtab files, and the code and instructions to perform all analyses: parameters.tsv

parameterId	parameterName	parameterScale	lowerBound	upperBound	nominalValue	estimate	parameterType
rho	rho	log10	0.42	1.66	1	1
kappa	kappa	log10	100.0	100000.0	1	1
psi	psi	log10	1e-10	0.01	1	1
phi	phi	log10	1e-08	100000000.0	1	1
beta	beta	log10	1.0	10000.0	1	1
alpha	alpha	log10	0.0001	1000.0	1	1
delta	delta	log10	0.01	100.0	1	1
sigma_a	sigma_a	log10	10.0	100000.0	1	1
sigma_b	sigma_b	log10	0.0001	100.0	1	1
