## Supplementary material for "Parameter Estimation and Model Selection for the Quantitative Analysis of Oncolytic Virus Therapy in Zebrafish^⋆^": All additional figures and results, together with all SBML and PEtab files, and the code and instructions to perform all analyses: conditions.tsv

conditionId	conditionName	u_2	xi_i_k
vvDD_1	vvDD_1	1000000000.0	xi_v_1
vvDD_2	vvDD_2	1000000000.0	xi_v_2
vvDD_3	vvDD_3	1000000000.0	xi_v_3
vvDD_4	vvDD_4	1000000000.0	xi_v_4
vvDD_5	vvDD_5	1000000000.0	xi_v_5
vvDD_6	vvDD_6	1000000000.0	xi_v_6
vvDD_7	vvDD_7	1000000000.0	xi_v_7
vvDD_8	vvDD_8	1000000000.0	xi_v_8
vvDD_9	vvDD_9	1000000000.0	xi_v_9
vvDD_10	vvDD_10	1000000000.0	xi_v_10
ctrl_1	ctrl_1	0.0	xi_c_1
ctrl_2	ctrl_2	0.0	xi_c_2
ctrl_3	ctrl_3	0.0	xi_c_3
ctrl_4	ctrl_4	0.0	xi_c_4
ctrl_5	ctrl_5	0.0	xi_c_5
ctrl_6	ctrl_6	0.0	xi_c_6
ctrl_7	ctrl_7	0.0	xi_c_7
ctrl_8	ctrl_8	0.0	xi_c_8
ctrl_9	ctrl_9	0.0	xi_c_9
ctrl_10	ctrl_10	0.0	xi_c_10
