## Supplementary material for "Parameter Estimation and Model Selection for the Quantitative Analysis of Oncolytic Virus Therapy in Zebrafish^⋆^": All additional figures and results, together with all SBML and PEtab files, and the code and instructions to perform all analyses: measurements_scaled.tsv

observableId	simulationConditionId	measurement	time
tumor_num	vvDD_1	451.73401707247393	0
tumor_num	vvDD_2	477.41006706423315	0
tumor_num	vvDD_3	509.5051295539299	0
tumor_num	vvDD_4	554.4382170395085	0
tumor_num	vvDD_5	852.9222981937005	0
tumor_num	vvDD_6	1016.607116891161	0
tumor_num	vvDD_7	1058.3306981277697	0
tumor_num	vvDD_8	1084.006748119529	0
tumor_num	vvDD_9	1241.2725543190497	0
tumor_num	vvDD_10	1263.7390980618388	0
tumor_num	vvDD_1	679.6089607493324	1
tumor_num	vvDD_2	817.6177294550338	1
tumor_num	vvDD_3	535.1811795456891	1
tumor_num	vvDD_4	824.0367419529714	1
tumor_num	vvDD_5	1055.1211918788	1
tumor_num	vvDD_6	926.740941920006	1
tumor_num	vvDD_7	1571.8516979629405	1
tumor_num	vvDD_8	1331.1387292902025	1
tumor_num	vvDD_9	1481.9855229917855	1
tumor_num	vvDD_10	968.4645231566146	1
tumor_num	vvDD_1	406.80092958689744	2
tumor_num	vvDD_2	483.82907956217286	2
tumor_num	vvDD_3	294.4682108729532	2
tumor_num	vvDD_4	885.0173606833995	2
tumor_num	vvDD_5	291.25870462398325	2
tumor_num	vvDD_6	814.4082232060639	2
tumor_num	vvDD_7	958.836004409705	2
tumor_num	vvDD_8	1119.3113168581956	2
tumor_num	vvDD_9	1132.1493418540751	2
tumor_num	vvDD_10	1000.5595856463136	2
tumor_num	vvDD_1	355.4488296033791	3
tumor_num	vvDD_2	349.0298171054393	3
tumor_num	vvDD_3	220.64956714664766	3
tumor_num	vvDD_4	194.97351715488847	3
tumor_num	vvDD_5	252.74462963634662	3
tumor_num	vvDD_6	422.84846083174693	3
tumor_num	vvDD_7	772.6846419694551	3
tumor_num	vvDD_8	464.5720420683534	3
tumor_num	vvDD_9	785.5226669653348	3
tumor_num	vvDD_10	339.40129835853173	3
tumor_num	vvDD_1	50.545735951247316	4
tumor_num	vvDD_2	101.89783593476568	4
tumor_num	vvDD_3	76.2217859430065	4
tumor_num	vvDD_4	53.75524220021722	4
tumor_num	vvDD_5	191.76401090591855	4
tumor_num	vvDD_6	262.3731483832563	4
tumor_num	vvDD_7	589.7427857781752	4
tumor_num	vvDD_8	345.8203108564694	4
tumor_num	vvDD_9	631.4663670147839	4
tumor_num	vvDD_10	374.7058670971985	4
tumor_num	ctrl_1	349.1039275702164	0
tumor_num	ctrl_2	370.50979635893606	0
tumor_num	ctrl_3	407.93829872021803	0
tumor_num	ctrl_4	552.3499369974998	0
tumor_num	ctrl_5	632.5786249293225	0
tumor_num	ctrl_6	657.550182543784	0
tumor_num	ctrl_7	945.4762838668787	0
tumor_num	ctrl_8	985.5848518293386	0
tumor_num	ctrl_9	1244.9967188123485	0
tumor_num	ctrl_10	1343.9454339282627	0
tumor_num	ctrl_1	508.3483427091911	1
tumor_num	ctrl_2	323.8108084590962	1
tumor_num	ctrl_3	516.3654354989194	1
tumor_num	ctrl_4	917.5146511614834	1
tumor_num	ctrl_5	965.6460879171242	1
tumor_num	ctrl_6	830.874501593137	1
tumor_num	ctrl_7	1345.400986797869	1
tumor_num	ctrl_8	1404.2411339513233	1
tumor_num	ctrl_9	1086.00067182176	1
tumor_num	ctrl_10	1372.138106771691	1
tumor_num	ctrl_1	648.8611786571674	2
tumor_num	ctrl_2	343.986388512792	2
tumor_num	ctrl_3	480.36360598998806	2
tumor_num	ctrl_4	1250.5821141492872	2
tumor_num	ctrl_5	1140.9304646390121	2
tumor_num	ctrl_6	771.4696645965797	2
tumor_num	ctrl_7	1400.3481076254745	2
tumor_num	ctrl_8	1357.553698058382	2
tumor_num	ctrl_9	1400.3423316220221	2
tumor_num	ctrl_10	1592.8854066549445	2
tumor_num	ctrl_1	612.8651251516885	3
tumor_num	ctrl_2	441.73369491093814	3
tumor_num	ctrl_3	449.7392356937657	3
tumor_num	ctrl_4	1091.5802911552485	3
tumor_num	ctrl_5	1265.4091150075299	3
tumor_num	ctrl_6	959.3493729329441	3
tumor_num	ctrl_7	1669.2210682609186	3
tumor_num	ctrl_8	1441.9064524540886	3
tumor_num	ctrl_9	1262.7232734028994	3
tumor_num	ctrl_10	1749.461308199642	3
tumor_num	ctrl_1	705.2811803647304	4
tumor_num	ctrl_2	416.469455817074	4
tumor_num	ctrl_3	496.70391975234486	4
tumor_num	ctrl_4	1499.550966893223	4
tumor_num	ctrl_5	1357.8136182136711	4
tumor_num	ctrl_6	1026.0423760760882	4
tumor_num	ctrl_7	1531.6539940728533	4
tumor_num	ctrl_8	1700.1226867227788	4
tumor_num	ctrl_9	1470.1280053147707	4
tumor_num	ctrl_10	1876.6258001727879	4
