## Supplementary material for "Parameter Estimation and Model Selection for the Quantitative Analysis of Oncolytic Virus Therapy in Zebrafish^⋆^": All additional figures and results, together with all SBML and PEtab files, and the code and instructions to perform all analyses: observables.tsv

observableId	observableName	observableFormula	noiseFormula	noiseDistribution	observableTransformation
tumor_num	tumor_number	U + I_1 + I_2 + I_3 + I_4 + I_5	sqrt(sigma_a^2 + (sigma_b * (U + I_1 + I_2 + I_3 + I_4 + I_5))^2)	normal	lin
