## Supplementary material for "Parameter Estimation and Model Selection for the Quantitative Analysis of Oncolytic Virus Therapy in Zebrafish^⋆^": All additional figures and results, together with all SBML and PEtab files, and the code and instructions to perform all analyses: parameters.tsv

parameterId	parameterName	parameterScale	lowerBound	upperBound	nominalValue	estimate	parameterType
rho	rho	log10	0.42	1.66	1	1
kappa	kappa	log10	100.0	100000.0	1	1
psi	psi	log10	1e-10	0.01	1	1
phi	phi	log10	1e-08	100000000.0	1	1
beta	beta	log10	1.0	10000.0	1	1
alpha	alpha	log10	0.0001	1000.0	1	1
delta	delta	log10	0.01	100.0	1	1
xi_c_1	xi_c_1	log10	1e-07	1.0	1	1
xi_c_2	xi_c_2	log10	1e-07	1.0	1	1
xi_c_3	xi_c_3	log10	1e-07	1.0	1	1
xi_c_4	xi_c_4	log10	1e-07	1.0	1	1
xi_c_5	xi_c_5	log10	1e-07	1.0	1	1
xi_c_6	xi_c_6	log10	1e-07	1.0	1	1
xi_c_7	xi_c_7	log10	1e-07	1.0	1	1
xi_c_8	xi_c_8	log10	1e-07	1.0	1	1
xi_c_9	xi_c_9	log10	1e-07	1.0	1	1
xi_c_10	xi_c_10	log10	1e-07	1.0	1	1
xi_v_1	xi_v_1	log10	1e-07	1.0	1	1
xi_v_2	xi_v_2	log10	1e-07	1.0	1	1
xi_v_3	xi_v_3	log10	1e-07	1.0	1	1
xi_v_4	xi_v_4	log10	1e-07	1.0	1	1
xi_v_5	xi_v_5	log10	1e-07	1.0	1	1
xi_v_6	xi_v_6	log10	1e-07	1.0	1	1
xi_v_7	xi_v_7	log10	1e-07	1.0	1	1
xi_v_8	xi_v_8	log10	1e-07	1.0	1	1
xi_v_9	xi_v_9	log10	1e-07	1.0	1	1
xi_v_10	xi_v_10	log10	1e-07	1.0	1	1
sigma_a	sigma_a	log10	10.0	100000.0	1	1
sigma_b	sigma_b	log10	0.0001	100.0	1	1
